# The yeast RNA methylation complex consists of conserved yet reconfigured components with m6A-dependent and independent roles

**DOI:** 10.1101/2023.02.10.528004

**Authors:** Imke Ensinck, Alexander Maman, Waleed S. Albihlal, Michelangelo Lassandro, Giulia Salzano, Theodora Sideri, Steven Howell, Enrica Calvani, Harshil Patel, G. Guy Bushkin, Markus Ralser, Ambrosius P. Snijders, Mark Skehel, Ana Casañal, Schraga Schwartz, Folkert J. van Werven

**Affiliations:** The Francis Crick Institute, 1 Midland Road, London, NW1 1AT, UK; Department of Molecular Genetics, Weizmann Institute of Science, Rehovot, Israel; Charité Universitätsmedizin Berlin, Department of Biochemistry, Germany; Human Technopole, Viale Rita Levi-Montalcini, 1, 20157 Milan, Italy; Whitehead Institute for Biomedical Research, Cambridge, MA 02142, USA

## Abstract

*N6*-methyladenosine (m6A), the most abundant mRNA modification, is deposited in mammals/insects/plants by m6A methyltransferase complexes (MTC) comprising a catalytic subunit and at least five additional proteins. The yeast MTC is critical for meiosis and was known to comprise three proteins, of which two were conserved. We uncover three novel MTC components (Kar4/Ygl036w-Vir1/Dyn2). All MTC subunits, except for Dyn2, are essential for m6A deposition and have corresponding mammalian MTC orthologs. Unlike the mammalian bipartite MTC, the yeast MTC is unipartite, yet multifunctional. The mRNA interacting module, comprising Ime4, Mum2, Vir1, and Kar4, exerts the MTC’s m6A-independent function, while Slz1 enables the MTC catalytic function in m6A deposition. Both functions are critical for meiotic progression. Kar4 also has a mechanistically separate role from the MTC during mating. The yeast MTC constituents play distinguishable m6A-dependent, MTC-dependent and MTC-independent functions, highlighting their complexity and paving the path towards dissecting multi-layered MTC functions in mammals.
