## Supplementary material for "The yeast RNA methylation complex consists of conserved yet reconfigured components with m6A-dependent and independent roles": Table S3

### Sheet: Strains
Table S1 . Genotype of strains used in this study
Strain	Genotype
FW1511	MATa, ho::LYS2, lys2, ura3, leu2::hisG, his3::hisG, trp1::hisG
	MATalpha, ho::LYS2, lys2, ura3, leu2::hisG, his3::hisG, trp1::hisG
FW6535	MATa, ho::LYS2, lys2, ura3, leu2::hisG, his3::hisG, trp1::hisG mum2::URA3
	MATalpha, ho::LYS2, lys2, ura3, leu2::hisG, his3::hisG, trp1::hisG mum2::URA3
FW6504	MATa, ho::LYS2, lys2, ura3, leu2::hisG, his3::hisG, trp1::hisG slz1:NAT
	MATalpha, ho::LYS2, lys2, ura3, leu2::hisG, his3::hisG, trp1::hisG slz1:NAT
FW7030	MATa, ho::LYS2, lys2, ura3, leu2::hisG, his3::hisG, trp1::hisG ime4:URA3
	MATalpha, ho::LYS2, lys2, ura3, leu2::hisG, his3::hisG, trp1::hisG ime4:URA3
FW8246	MATa, ho::LYS2, lys2, ura3, leu2::hisG, his3::hisG, trp1::hisG kar4:HIS3
	MATalpha, ho::LYS2, lys2, ura3, leu2::hisG, his3::hisG, trp1::hisG kar4:HIS3
FW8199	MATa, ho::LYS2, lys2, ura3, leu2::hisG, his3::hisG, trp1::hisG Kar4-v5::KAN
FW5898	MATa, ho::LYS2, lys2, ura3, leu2::hisG, his3::hisG, trp1::hisG Ime4-v5::KAN
FW6426	MATa, ho::LYS2, lys2, ura3, leu2::hisG, his3::hisG, trp1::hisG Slz1-v5::KAN
FW6428	MATa, ho::LYS2, lys2, ura3, leu2::hisG, his3::hisG, trp1::hisG Mum2-v5::KAN
FW9415	MATa, ho::LYS2, lys2, ura3, leu2::hisG, his3::hisG, trp1::hisG Kar4-v5::KAN ime4::URA
FW8574	MATa, ho::LYS2, lys2, ura3, leu2::hisG, his3::hisG, trp1::hisG Kar4-v5::KAN mum2::URA
FW8615	MATa, ho::LYS2, lys2, ura3, leu2::hisG, his3::hisG, trp1::hisG Kar4-mNeongreen::NAT HTB1-mCherry::HISMX6
FW8646	MATa, ho::LYS2, lys2, ura3, leu2::hisG, his3::hisG, trp1::hisG Kar4-mNeongreen::NAT HTB1-mCherry::HISMX6
	MATalpha, ho::LYS2, lys2, ura3, leu2::hisG, his3::hisG, trp1::hisG Kar4-mNeongreen::NAT HTB1-mCherry::HISMX6
FW1509	MATa, ho::LYS2, lys2, ura3, leu2::hisG, his3::hisG, trp1::hisG
FW8216	MATa, ho::LYS2, lys2, ura3, leu2::hisG, his3::hisG, trp1::hisG Kar4-v5::KAN
	MATalpha, ho::LYS2, lys2, ura3, leu2::hisG, his3::hisG, trp1::hisG Kar4-v5::KAN
FW6057	MATa, ho::LYS2, lys2, ura3, leu2::hisG, his3::hisG, trp1::hisG Ime4-v5::KAN
	MATalpha, ho::LYS2, lys2, ura3, leu2::hisG, his3::hisG, trp1::hisG Ime4-v5::KAN
FW6500	MATa, ho::LYS2, lys2, ura3, leu2::hisG, his3::hisG, trp1::hisG Mum2-V5::KAN
	MATalpha, ho::LYS2, lys2, ura3, leu2::hisG, his3::hisG, trp1::hisG Mum2-V5::KAN
FW6502	MATa, ho::LYS2, lys2, ura3, leu2::hisG, his3::hisG, trp1::hisG Slz1-V5::KAN
	MATalpha, ho::LYS2, lys2, ura3, leu2::hisG, his3::hisG, trp1::hisG Slz1-V5::KAN
FW7873	MATa, ho::LYS2, lys2, ura3, leu2::hisG, his3::hisG, trp1::hisG Mum2-Tev-ProA::KAN
	MATalpha, ho::LYS2, lys2, ura3, leu2::hisG, his3::hisG, trp1::hisG Mum2-Tev-ProA::KAN
FW9307	MATa, ho::LYS2, lys2, ura3, leu2::hisG, his3::hisG, trp1::hisG YGL036W::KANM
	MATalpha, ho::LYS2, lys2, ura3, leu2::hisG, his3::hisG, trp1::hisG YGL036W::KAN
FW10442	MATa, ho::LYS2, lys2, ura3, leu2::hisG, his3::hisG, trp1::hisG dyn2::NAT
	MATalpha, ho::LYS2, lys2, ura3, leu2::hisG, his3::hisG, trp1::hisG dyn2::NAT
FW10386	MATa, ho::LYS2, lys2, ura3, leu2::hisG, trp1::hisG Slz1-MiniAID::KAN his:p550
	MATalpha, ho::LYS2, lys2, ura3, leu2::hisG, trp1::hisG Slz1-MiniAID::KAN his:p550
FW10388	MATa, ho::LYS2, lys2, ura3, leu2::hisG, trp1::hisG Pab1-MiniAID::KAN his:p550
	MATalpha, ho::LYS2, lys2, ura3, leu2::hisG, trp1::hisG Pab1-MiniAID::KAN his:p550
FW10389	MATa, ho::LYS2, lys2, ura3, leu2::hisG, trp1::hisG Npl3-MiniAID::KAN his:p550
	MATalpha, ho::LYS2, lys2, ura3, leu2::hisG, trp1::hisG Pab1-MiniAID::KAN his:p550
FW5737	MATa, ho::LYS2, lys2, ura3, leu2::hisG, trp1::hisG his:p550
	MATalpha, ho::LYS2, lys2, ura3, leu2::hisG, trp1::hisG his:p550
FW8362	MATa, ho::LYS2, lys2, ura3, leu2::hisG, his3::hisG, trp1::hisG Ime4-v5::KAN mum2::URA3
	MATalpha, ho::LYS2, lys2, ura3, leu2::hisG, his3::hisG, trp1::hisG Ime4-v5::KAN mum2::URA3
FW8364	MATa, ho::LYS2, lys2, ura3, leu2::hisG, his3::hisG, trp1::hisG Ime4-v5::KAN slz1::NAT
	MATalpha, ho::LYS2, lys2, ura3, leu2::hisG, his3::hisG, trp1::hisG Ime4-v5::KAN slz1::NAT
FW8633	MATa, ho::LYS2, lys2, ura3, leu2::hisG, his3::hisG, trp1::hisG Ime4-v5::KAN kar4:HIS3
	MATalpha, ho::LYS2, lys2, ura3, leu2::hisG, his3::hisG, trp1::hisG Ime4-v5::KAN kar4:HIS3
FW9483	MATa, ho::LYS2, lys2, ura3, leu2::hisG, his3::hisG, trp1::hisG Ime4-v5::KAN YGL036W::KAN
	MATalpha, ho::LYS2, lys2, ura3, leu2::hisG, his3::hisG, trp1::hisG Ime4-v5::KAN YGL036W::KAN
FW9394	MATa, ho::LYS2, lys2, ura3, leu2::hisG, his3::hisG, trp1::hisG Mum2-v5::KAN ime4::URA3
	MATalpha, ho::LYS2, lys2, ura3, leu2::hisG, his3::hisG, trp1::hisG Mum2-v5::KAN ime4::URA3
FW6534	MATa, ho::LYS2, lys2, ura3, leu2::hisG, his3::hisG, trp1::hisG Mum2-v5::KAN slz1::NAT
	MATalpha, ho::LYS2, lys2, ura3, leu2::hisG, his3::hisG, trp1::hisG Mum2-v5::KAN slz1::NAT
FW9396	MATa, ho::LYS2, lys2, ura3, leu2::hisG, his3::hisG, trp1::hisG Mum2-v5::KAN kar4:HIS3
	MATalpha, ho::LYS2, lys2, ura3, leu2::hisG, his3::hisG, trp1::hisG Mum2-v5::KAN kar4:HIS3
FW9398	MATa, ho::LYS2, lys2, ura3, leu2::hisG, his3::hisG, trp1::hisG Mum2-v5::KAN YGL036W::KAN
	MATalpha, ho::LYS2, lys2, ura3, leu2::hisG, his3::hisG, trp1::hisG Mum2-v5::KAN YGL036W::KAN
FW9666	MATa, ho::LYS2, lys2, ura3, leu2::hisG, his3::hisG, trp1::hisG YGL036W-V5::KAN
	MATalpha, ho::LYS2, lys2, ura3, leu2::hisG, his3::hisG, trp1::hisG YGL036W-V5::KAN
FW9663	MATa, ho::LYS2, lys2, ura3, leu2::hisG, his3::hisG, trp1::hisG YGL036W-V5::KAN ime4::URA3
	MATalpha, ho::LYS2, lys2, ura3, leu2::hisG, his3::hisG, trp1::hisG YGL036W-V5::KAN ime4::URA3
FW9668	MATa, ho::LYS2, lys2, ura3, leu2::hisG, his3::hisG, trp1::hisG YGL036W-V5::KAN mum2::URA3
	MATalpha, ho::LYS2, lys2, ura3, leu2::hisG, his3::hisG, trp1::hisG YGL036W-V5::KAN mum2::URA3
FW9670	MATa, ho::LYS2, lys2, ura3, leu2::hisG, his3::hisG, trp1::hisG YGL036W-V5::KAN slz1::NAT
	MATalpha, ho::LYS2, lys2, ura3, leu2::hisG, his3::hisG, trp1::hisG YGL036W-V5::KAN slz1::NAT
FW9643	MATa, ho::LYS2, lys2, ura3, leu2::hisG, his3::hisG, trp1::hisG YGL036W-V5::KAN kar4:HIS3
	MATalpha, ho::LYS2, lys2, ura3, leu2::hisG, his3::hisG, trp1::hisG YGL036W-V5::KAN kar4:HIS3
FW9484	MATa, ho::LYS2, lys2, ura3, leu2::hisG, his3::hisG, trp1::hisG Kar4-v5::KAN ime4::URA3
	MATalpha, ho::LYS2, lys2, ura3, leu2::hisG, his3::hisG, trp1::hisG Kar4-v5::KAN ime4::URA3
FW8212	MATa, ho::LYS2, lys2, ura3, leu2::hisG, his3::hisG, trp1::hisG Kar4-v5::KAN mum2::URA3
	MATalpha, ho::LYS2, lys2, ura3, leu2::hisG, his3::hisG, trp1::hisG Kar4-v5::KAN mum2::URA3
FW9482	MATa, ho::LYS2, lys2, ura3, leu2::hisG, his3::hisG, trp1::hisG Kar4-v5::KAN slz1::NAT
	MATalpha, ho::LYS2, lys2, ura3, leu2::hisG, his3::hisG, trp1::hisG Kar4-v5::KAN slz1::NAT
FW9481	MATa, ho::LYS2, lys2, ura3, leu2::hisG, his3::hisG, trp1::hisG Kar4-v5::KAN YGL036W::KAN
	MATalpha, ho::LYS2, lys2, ura3, leu2::hisG, his3::hisG, trp1::hisG Kar4-v5::KAN YGL036W::KAN
FW9479	MATa, ho::LYS2, lys2, ura3, leu2::hisG, his3::hisG, trp1::hisG Slz1-V5::KAN ime4::URA3
	MATalpha, ho::LYS2, lys2, ura3, leu2::hisG, his3::hisG, trp1::hisG Slz1-V5::KAN ime4::URA3
FW9477	MATa, ho::LYS2, lys2, ura3, leu2::hisG, his3::hisG, trp1::hisG Slz1-V5::KAN mum2::URA3
	MATalpha, ho::LYS2, lys2, ura3, leu2::hisG, his3::hisG, trp1::hisG Slz1-V5::KAN mum2::URA3
FW9480	MATa, ho::LYS2, lys2, ura3, leu2::hisG, his3::hisG, trp1::hisG Slz1-V5::KAN kar4:HIS3
	MATalpha, ho::LYS2, lys2, ura3, leu2::hisG, his3::hisG, trp1::hisG Slz1-V5::KAN kar4:HIS3
FW9478	MATa, ho::LYS2, lys2, ura3, leu2::hisG, his3::hisG, trp1::hisG Slz1-V5::KAN YGL036W::KAN
	MATalpha, ho::LYS2, lys2, ura3, leu2::hisG, his3::hisG, trp1::hisG Slz1-V5::KAN YGL036W::KAN
FW10158	MATa, ho::LYS2, lys2, ura3, leu2::hisG, his3::hisG, trp1::hisG Mum2-Tev-ProA::KAN slz1::NAT
	MATalpha, ho::LYS2, lys2, ura3, leu2::hisG, his3::hisG, trp1::hisG Mum2-Tev-ProA::KAN slz1::NAT
FW10159	MATa, ho::LYS2, lys2, ura3, leu2::hisG, his3::hisG, trp1::hisG Mum2-Tev-ProA::KAN kar4:HIS3
	MATalpha, ho::LYS2, lys2, ura3, leu2::hisG, his3::hisG, trp1::hisG Mum2-Tev-ProA::KAN kar4:HIS3
FW10443	MATa, ho::LYS2, lys2, ura3, leu2::hisG, his3::hisG, trp1::hisG dyn2::NAT
	MATalpha, ho::LYS2, lys2, ura3, leu2::hisG, his3::hisG, trp1::hisG dyn2::NAT
FW 8736	MATa, ho::LYS2, lys2, ura3, leu2::hisG, his3::hisG, trp1::hisG, ime4::URA:IME4(WT)::TRP
	MATalpha, ho::LYS2, lys2, ura3, leu2::hisG, his3::hisG, trp1::hisG, ime4::URA:IME4(WT)::TRP
FW 8773	MATa, ho::LYS2, lys2, ura3, leu2::hisG, his3::hisG, trp1::hisG, ime4::URA:IME4(CD)::TRP
	MATalpha, ho::LYS2, lys2, ura3, leu2::hisG, his3::hisG, trp1::hisG, ime4::URA:IME4(CD)::TRP
FW 9906	MATa, ho::LYS2, lys2, ura3, leu2::hisG, his3::hisG, trp1::hisG, ime4::URA:IME4(WT)::TRP slz1:NAT
	MATalpha, ho::LYS2, lys2, ura3, leu2::hisG, his3::hisG, trp1::hisG, ime4::URA:IME4(WT)::TRP slz1:NAT
FW 9907	MATa, ho::LYS2, lys2, ura3, leu2::hisG, his3::hisG, trp1::hisG, ime4::URA:IME4(CD)::TRP slz1:NAT
	MATalpha, ho::LYS2, lys2, ura3, leu2::hisG, his3::hisG, trp1::hisG, ime4::URA:IME4(CD)::TRP slz1:NAT
FW9017	MATa, ho::LYS2, lys2, ura3, leu2::hisG, his3::hisG, trp1::hisG ste12::NAT
	MATalpha, ho::LYS2, lys2, ura3, leu2::hisG, his3::hisG, trp1::hisG ste12::NAT
FW9308	MATa, ho::LYS2, lys2, ura3, leu2::hisG, his3::hisG, trp1::hisG Kar4:: Kar4-TevProA Kan
	MATalpha, ho::LYS2, lys2, ura3, leu2::hisG, his3::hisG, trp1::hisG Kar4:: Kar4-TevProA Kan
